# Proteomics analysis reveals a role for *E. coli* polyphosphate kinase in membrane structure and polymyxin resistance during starvation

**DOI:** 10.1101/2023.07.06.546892

**Authors:** Kanchi Baijal, Iryna Abramchuk, Carmen M. Herrera, M. Stephen Trent, Mathieu Lavallée-Adam, Michael Downey

## Abstract

Polyphosphates (polyP) are chains of inorganic phosphates that can reach over 1000 residues in length. In *Escherichia coli*, polyP is produced by the polyP kinase (PPK) and is thought to play a protective role during the response to cellular stress. However, the molecular pathways impacted by PPK activity and polyP accumulation remain poorly characterized. In this work we used label-free mass spectrometry to study the response of bacteria that cannot produce polyP (Δ*ppk*) during starvation to identify novel pathways regulated by PPK.

In response to starvation, we found 92 proteins significantly differentially expressed between wild-type and Δ*ppk* mutant cells. Wild-type cells were enriched for proteins related to amino acid biosynthesis and transport, while *Δppk* mutants were enriched for proteins related to translation and ribosome biogenesis, suggesting that without PPK, cells remain inappropriately primed for growth even in the absence of required building blocks.

From our dataset, we were particularly interested in Arn and EptA proteins, which were downregulated in Δ*ppk* mutants compared to wild-type controls, because they play a role in lipid A modifications linked to polymyxin resistance. Using western blotting, we confirm differential expression of these and related proteins, and provide evidence that this mis-regulation in Δ*ppk* cells stems from a failure to induce the BasS/BasR two-component system during starvation. We also show that Δ*ppk* mutants unable to upregulate Arn and EptA expression lack the respective L-Ara4N and pEtN modifications on lipid A. In line with this observation, loss of *ppk* restores polymyxin sensitivity in resistant strains carrying a constitutively active *basR* allele.

Overall, we show a new role for PPK in lipid A modification during starvation and provide a rationale for targeting PPK to sensitize bacteria towards polymyxin treatment. We further anticipate that our proteomics work will provide an important resource for researchers interested in the diverse pathways impacted by PPK.
