## Supplementary material for "Proteomics analysis reveals a role for *E. coli* polyphosphate kinase in membrane structure and polymyxin resistance during starvation": Table S2

### Sheet: Overlap 
Varas et al. PMID: 28373998
Green = sig in both data sets + change in same direction
Orange = sig in both data sets + change in different directions
Protein	Significant in Baijal et al. (p<0.05)	Direction of change in Baijal et al.	≥1 or ≤-1 log2 in Varas et al.	Direction of change in Varas et al.
sp|P0A8J8|RHLB_ECOLI	No	N/A	≥1	Up in WT
sp|Q46857|DKGA_ECOLI	No	N/A	≥1	Up in WT
sp|P63235|GADC_ECOLI	No	N/A	≥1	Up in WT
sp|P69910|DCEB_ECOLI	No	N/A	≥1	Up in WT
sp|P60785|LEPA_ECOLI	No	N/A	≥1	Up in WT
sp|P0AG20|RELA_ECOLI	No	N/A	≥1	Up in WT
sp|P21179|CATE_ECOLI	Yes	Up in WT	≥1	Up in WT
sp|P21367|YCAC_ECOLI	No	N/A	≥1	Up in WT
sp|P0A9Q1|ARCA_ECOLI	No	N/A	≥1	Up in WT
sp|P0ADE6|YGAU_ECOLI (sp|P0ADE6|KBP_ECOLI)	Yes	Up in WT	≥1	Up in WT
sp|P0ACY3|YEAG_ECOLI	Yes	Up in WT	≥1	Up in WT
sp|P33570|TKT2_ECOLI	No	N/A	≥1	Up in WT
sp|P0A867|TALA_ECOLI	No	N/A	≥1	Up in WT
sp|P0ADZ7|YAJC_ECOLI	No	N/A	≥1	Up in WT
sp|P37194|SLP_ECOLI	No	N/A	≥1	Up in WT
sp|P0ADQ7|YGAM_ECOLI	No	N/A	≥1	Up in WT
sp|P0A6L2|DAPA_ECOLI	No	N/A	≥1	Up in WT
sp|P0AFH8|OSMY_ECOLI	No	N/A	≥1	Up in WT
sp|P31658|HCHA_ECOLI	No	N/A	≥1	Up in WT
sp|P0ABJ9|CYDA_ECOLI	No	N/A	≥1	Up in WT
sp|P0A6K6|DEOB_ECOLI	No	N/A	≥1	Up in WT
sp|P0AGL2|TDCF_ECOLI	No	N/A	≥1	Up in WT
sp|P77674|ABDH_ECOLI	No	N/A	≥1	Up in WT
sp|P00550|PTM3C_ECOLI	No	N/A	≥1	Up in WT
sp|P69828|PTKA_ECOLI	No	N/A	≤1	Up in Δppk
sp|P0A6F3|GLPK_ECOLI	No	N/A	≤1	Up in Δppk
sp|P09551|ARGT_ECOLI	No	N/A	≤1	Up in Δppk
sp|P0ACF4|DBHB_ECOLI	No	N/A	≤1	Up in Δppk
sp|P05042|FUMC_ECOLI	No	N/A	≤1	Up in Δppk
sp|P0AEX9|MALE_ECOLI	No	N/A	≤1	Up in Δppk
sp|P0A763|NDK_ECOLI	No	N/A	≤1	Up in Δppk
sp|P0A9P0|DLDH_ECOLI	No	N/A	≤1	Up in Δppk
sp|P0A9Y6|CSPC_ECOLI	No	N/A	≤1	Up in Δppk
sp|P00448|SODM_ECOLI	No	N/A	≤1	Up in Δppk
sp|P27248|GCST_ECOLI	No	N/A	≤1	Up in Δppk
sp|P37188|PTKB_ECOLI	No	N/A	≤1	Up in Δppk
sp|P0A825|GLYA_ECOLI	No	N/A	≤1	Up in Δppk
sp|P00561|AK1H_ECOLI	Yes	Up in WT	≤1	Up in Δppk
sp|P0A836|SUCC_ECOLI	No	N/A	≤1	Up in Δppk
sp|P08200|IDH_ECOLI	No	N/A	≤1	Up in Δppk
sp|P0A9S3|GATD_ECOLI	No	N/A	≤1	Up in Δppk
sp|P13029|KATG_ECOLI	No	N/A	≤1	Up in Δppk
sp|P25526|GABD_ECOLI	No	N/A	≤1	Up in Δppk
sp|P09546|PUTA_ECOLI	No	N/A	≤1	Up in Δppk
sp|P0C8J6|GATY_ECOLI	No	N/A	≤1	Up in Δppk
sp|P22259|PCKA_ECOLI	No	N/A	≤1	Up in Δppk
sp|P0AFG3|ODO1_ECOLI	No	N/A	≤1	Up in Δppk
sp|P22256|GABT_ECOLI	No	N/A	≤1	Up in Δppk
sp|P0AC41|DHSA_ECOLI (sp|P0AC41|SDHA_ECOLI )	No	N/A	≤1	Up in Δppk
sp|P24251|CRL_ECOLI	No	N/A	≤1	Up in Δppk
sp|P76558|MAO2_ECOLI	No	N/A	≤1	Up in Δppk
sp|P19926|AGP_ECOLI	No	N/A	≤1	Up in Δppk
sp|P0A6J5|DADA_ECOLI	No	N/A	≤1	Up in Δppk
sp|P14407|FUMB_ECOLI	No	N/A	≤1	Up in Δppk
sp|P0AFG6|ODO2_ECOLI	No	N/A	≤1	Up in Δppk
sp|P02925|RBSB_ECOLI	No	N/A	≤1	Up in Δppk
sp|P07014|DHSB_ECOLI (sp|P07014|SDHB_ECOLI )	No	N/A	≤1	Up in Δppk
sp|P0AEQ3|GLNH_ECOLI	Yes	Up in WT	≤1	Up in Δppk
sp|P08997|MASY_ECOLI	Yes	Up in WT	≤1	Up in Δppk
sp|P36683|ACON2_ECOLI (sp|P36683|ACNB_ECOLI)	No	N/A	≤1	Up in Δppk
sp|P61889|MDH_ECOLI	No	N/A	≤1	Up in Δppk
sp|P69831|PTKC_ECOLI	No	N/A	≤1	Up in Δppk
sp|P0AGE9|SUCD_ECOLI	No	N/A	≤1	Up in Δppk
sp|P0AEE5|DGAL_ECOLI	No	N/A	≤1	Up in Δppk
sp|P0ABH7|CISY_ECOLI	No	N/A	≤1	Up in Δppk
sp|P25553|ALDA_ECOLI	No	N/A	≤1	Up in Δppk
sp|P0AC33|FUMA_ECOLI	No	N/A	≤1	Up in Δppk
sp|P33232|LLDD_ECOLI	No	N/A	≤1	Up in Δppk
sp|P0AFR4|YCIO_ECOLI	No	N/A	≤1	Up in Δppk
sp|P37330|MASZ_ECOLI	No	N/A	≤1	Up in Δppk
sp|P27550|ACSA_ECOLI	Yes	Up in Δppk	≤1	Up in Δppk
sp|P0A991|ALF1_ECOLI	Yes	Up in WT	No	N/A
sp|P0A8G6|WRBA_ECOLI (sp|P0A8G6|NQOR_ECOLI )	Yes	Up in WT	No	N/A
sp|P0ABK5|CYSK_ECOLI	Yes	Up in WT	No	N/A
sp|P45578|LUXS_ECOLI	Yes	Up in WT	No	N/A
sp|P04079|GUAA_ECOLI	Yes	Up in Δppk	No	N/A
sp|P0A7W7|RS8_ECOLI	Yes	Up in Δppk	No	N/A
sp|P00509|AAT_ECOLI	Yes	Up in WT	No	N/A
sp|P0ABH9|CLPA_ECOLI	Yes	Up in WT	No	N/A
sp|P02359|RS7_ECOLI	Yes	Up in Δppk	No	N/A
sp|P23538|PPSA_ECOLI	Yes	Up in WT	No	N/A
sp|P62768|YAEH_ECOLI	Yes	Up in WT	No	N/A
sp|P0A6T5|GCH1_ECOLI	Yes	Up in WT	No	N/A
sp|P0A6P9|ENO_ECOLI	Yes	Up in Δppk	No	N/A

### Sheet: Summary
	Total detected	Total sig. diff	Total overlap between total sig. diff and the other data set
Baijal et al.	1104	92	20
Varas et al.	325	92	71
Sig. overlap same direction	4
Sig. overlap in opposite direction	3
