## Supplementary material for "Proteomics analysis reveals a role for *E. coli* polyphosphate kinase in membrane structure and polymyxin resistance during starvation": Table S3

### Sheet: Strains
Reference number	Background	Genotype	Marker	Source	Notes
BMD0058	*MG1655	F-, λ-, rph-1 ilvG- rfb-50	--	Gift from Michael Gray	*Parent strain used for subsequent transformations
BMD0059	*MG1655, Δppk	M1655, Δppk (kanr excised)	--	Gift from Michael Gray	*Parent strain used for subsequent transformations
BMD0128	MG1655	arnC-3xFlag-kanr	kan+	This study
BMD0146	MG1655, Δppk	Δppk (kanr excised) arnC-3xFlag-kanr	kan+	This study
BMD0324	MG1655	arnC-3xFlag (kanr excised)	--	This study
BMD0314	MG1655, Δppk	Δppk (kanr excised) arnC-3xFlag (kanr excised)	--	This study
BMD0363	MG1655	arnC-3xFlag (kanr excised) [pPWSK129, Kanr]	kan+	This study
BMD373	MG1655	arnC-3xFlag (kanr excised) [pPPK10, Kanr]	kan+	This study
BMD0353	MG1655, Δppk	Δppk (kanr excised) arnC-3xFlag (kanr excised) [pPWSK129, Kanr]	kan+	This study
BMD0342	MG1655, Δppk	Δppk (kanr excised) arnC-3xFlag (kanr excised) [pPPK10, Kanr]	kan+	This study
BMD0217	MG1655	arnB-3xFlag-kanr	kan+	This study
BMD219	MG1655, Δppk	Δppk (kanr excised) arnB-3xFlag-kanr	kan+	This study
BMD0326	MG1655	arnB-3xFlag (kanr excised)	--	This study
BMD0316	MG1655, Δppk	Δppk (kanr excised) arnB-3xFlag (kanr excised)	--	This study
BMD0365	MG1655	arnB-3xFlag (kanr excised) [pPWSK129, Kanr]	kan+	This study
BMD0375	MG1655	arnB-3xFlag (kanr excised) [pPPK10, Kanr]	kan+	This study
BMD0355	MG1655, Δppk	Δppk (kanr excised) arnB-3xFlag (kanr excised) [pPWSK129, Kanr]	kan+	This study
BMD0344	MG1655, Δppk	Δppk (kanr excised) arnB-3xFlag (kanr excised) [pPPK10, Kanr]	kan+	This study
BMD0221	MG1655	metE-3xFlag-kanr	kan+	This study
BMD0223	MG1655, Δppk	Δppk (kanr excised) metE-3xFlag-kanr	kan+	This study
BMD0225	MG1655	ybdL-3xFlag-kanr	kan+	This study
BMD0227	MG1655, Δppk	Δppk (kanr excised) ybdL-3xFlag-kanr	kan+	This study
BMD0251	MG1655	YeaG-3xFlag-kanr	kan+	This study
BMD0253	MG1655, Δppk	Δppk (kanr excised) yeaG-3xFlag-kanr	kan+	This study
BMD0229	MG1655	otsA-3xFlag-kanr	kan+	This study
BMD0231	MG1655, Δppk	Δppk (kanr excised) otsA-3xFlag-kanr	kan+	This study
BMD0275	MG1655	raiA-3xFlag-kanr	kan+	This study
BMD0277	MG1655, Δppk	Δppk (kanr excised) raiA-3xFlag-kanr	kan+	This study
BMD0486	MG1655	eptA-3xFlag-kanr	kan+	This study
BMD0458	MG1655, Δppk	Δppk (kanr excised) eptA-3xFlag-kanr	kan+	This study
BMD0265	MG1655	arnA-3xFlag-kanr	kan+	This study
BMD0266	MG1655, Δppk	Δppk (kanr excised) ArnA-3xFlag-kanr	kan+	This study
BMD0330	MG1655	arnA-3xFlag (kanr excised)	--	This study
BMD0322	MG1655, Δppk	Δppk (kanr excised) arnA-3xFlag (kanr excised)	--	This study
BMD0474	MG1655	ArnT-3xFlag-kanr	kan+	This study
BMD0476	MG1655, Δppk	Δppk (kanr excised) arnT-3xFlag-kanr	kan+	This study
BMD0463	MG1655	phoQ-3xFlag-kanr	kan+	This study
BMD0465	MG1655, Δppk	Δppk (kanr excised) phoQ-3xFlag-kanr	kan+	This study
BMD0466	MG1655	ΔrpoS::kanr	kan+	This study
BMD0468	MG1655, Δppk	Δppk (kanr excised) ΔrpoS::kanr	kan+	This study
BMD0472	MG1655	phoP::kanr	kan+	This study
BMD0470	MG1655, Δppk	Δppk (kanr excised) phoP::kanr	kan+	This study
BMD0261	MG1655	basS-3xFlag-kanr	kan+	This study
BMD0263	MG1655, Δppk	Δppk (kanr excised) basS-3xFlag-kanr	kan+	This study
BMD0320	MG1655	basS-3xFlag (kanr excised)	--	This study
BMD0332	MG1655, Δppk	Δppk (kanr excised) basS-3xFlag (kanr excised)	--	This study
BMD0257	MG1655	basR-3xFlag-kanr	kan+	This study
BMD0259	MG1655, Δppk	Δppk (kanr excised) basR-3xFlag-kanr	kan+	This study
BMD0328	MG1655	basR-3xFlag (kanr excised)	--	This study
BMD0318	MG1655, Δppk	Δppk (kanr excised) basR-3xFlag (kanr excised)	--	This study
BMD0399	MG1655	arnC-3xFlag (kanr excised) ΔphoB:: kanr	kan+	This study
BMD0401	MG1655, Δppk	Δppk (kanr excised) arnC-3xFlag (kanr excised) ΔphoB:: kanr	kan+	This study
BMD0387	*W3110	F-, λ- rph-1 INV(rrnD, rrnE)1 rph-1	--	Trent Lab	*Parent strain used for subsequent transformations
BMD0395	W3110	W3110 Δppk::kanr	kan+	This study
BMD0407	W3110	W3110 Δppk (kanr excised)	--	This study
BMD0388	*W3110, basRC	W3110, basRC	--	Trent Lab	Also referred to as WD101 or PmrC in literature (PMID: 11535605). *Parent strain used for subsequent transformations.
BMD0397	W3110, basRC	basRC Δppk::kanr	kan+	This study
BMD0437	W3110, basRC	basRC Δppk (kanr excised)	--	This study
BMD0413	W3110	arnA-3xFlag-kanr	kan+	This study
BMD0415	W3110	Δppk (kanr excised) arnA-3xFlag-kanr	kan+	This study
BMD0417	W3110, basRC	basRC arnA-3xFlag-Kanr	kan+	This study
BMD0419	W3110, basRC	basRC Δppk (kanr excised) arnA-3xFlag-kanr	kan+	This study
BMD0421	W3110	arnC-3xFlag-kanr	kan+	This study
BMD0423	W3110	Δppk (kanr excised) arnC-3xFlag-kanr	kan+	This study
BMD0425	W3110, basRC	basRC arnC-3xFlag-kanr	kan+	This study
BMD0427	W3110, basRC	basRC Δppk (kanr excised) arnC-3xFlag-kanr	kan+	This study
BMD0460	W3110, basRC	basRC ΔarnA::kanr	kan+	This study
BMD0461	W3110, basRC	basRC Δppk (kanr excised) ΔarnA::kanr	kan+	This study
BMD0440	W3110	[pPWSK129, Kanr]	kan+	This study
BMD0448	W3110, basRC	basRC [pWSK129, Kanr]	kan+	This study
BMD0450	W3110, basRC	basRC [pPPK10, Kanr]	kan+	This study
BMD0452	W3110, basRC	basRC Δppk (kanr excised) [pWSK129, Kanr]	kan+	This study
BMD0454	W3110, basRC	basRC Δppk (kanr excised) [pPPK10, Kanr]	kan+	This study

### Sheet: Plasmids
Plasmid	Description	Marker	Temp. sensitive	Source	Addgene catalog number	Reference (PMID)
pPWSK129	Empty vector	kan+	--	Gift from Michael Gray	--	29311274
pPPK10	pWSK129 with ppk under endogenous promoter and terminator	kan+	--	Gift from Michael Gray	--	29311274
pKD46	RED recombineering plasmid for site directed mutagenesis – arabinose inducible	amp+	30°C	Gift from Michael Gray	--	16750601
pSIM6	RED recombineering plasmid for site directed mutagenesis – temperature inducible 42°C	amp+	30°C	Gift from Donald Court – National Cancer Institute	Available through: https://redrecombineering.ncifcrf.gov/	10829079
pSUB11	Template plasmid for creating c-terminal 3xFlag epitope tag using recombineering. Kanamycin selection marker is flanked by FRT recognition sites for excision.	amp+, kan+	--	Gift from Lionello Bossi	169699	11742086
pKD4	Template plasmid for using recombineering to delete genes with a FRT flanked kanamycin cassette	amp+, kan+	--	Gift from Michael Gray	45605	10829079
pCP20	Constitutively expressed FLP recombinase for excision of selection markers flanked by FRT sites	amp+, cam+	30°C	Gift form Michael Gray	122969	7789817
