## Supplementary material for "Proteomics analysis reveals a role for *E. coli* polyphosphate kinase in membrane structure and polymyxin resistance during starvation": Table S4

### Sheet: Antibody information
Epitope	Primary Ab dilution	Primary Ab probing time	Secondary Ab	Secondary Ab dilution	Secondary Ab probing time	Product number
DYKDDDDK Epitope Tag Monoclonal Antibody, Clone: FG4R (Anti-Flag)	1/5000	1 hr or overnight at 4°C	Anti-mouse	1/10,000	30 minutes	Fisher Scientific (MA191878)
Anti-Flag-HRP	1/10,000	30 minutes	N/A	N/A	N/A	Sigma Aldrich (A8592-2MG)
Anti-PhoP	1/10,000	30 minutes	Anti-rabbit	1/10,000	20 minutes	Cedarlane (CSB-PA326097ZA01ENV)
Anti-E. coli RNA Sigma S (Anti-RpoS)	1/10,000	30 minutes	Anti-mouse	1/10,000	20 minutes	Cedarlane (663703)
Item	Catalog number
Autoradiography films Hyblot CL, 8X10	Harvard Apparatus Canada (DV-E3018)

### Sheet: Chemicals
Reagent	Catalog number
Teknova 10X MOPS buffer	Fisher Scientific (NC9486905)
10X MOPS Buffer for EZ Rich Defined Medium Kit sterile Solution (100 ml)	Cedarlane (M2101)
Potassium phosphate	Sigma Aldrich (P3786)
Bathophenanthrolinedisulfonic acid disodium salt hydrate (BPS)	Sigma Aldrich (146617)
Iron sulfate	Fisher Scientific (I-146)
Casamino acids	Thermo Fisher Scientific (223050)
Roche cOmplete protease inhibitor cocktail tablet	Sigma-Aldrich (4693132001)
LC/MS water	Fisher Scientific (W6-500)
Tetraethylammonium bromide (TEAB)	Thermo Fisher Scientific (90114)
Pierce BCA Protein Asay Kit	Thermo Scientific (23227)
EXCLUSIVE POLYPHOSPHATE (Sodium Polyphosphate) standards S,M,L Set (3 x 500µl)	Wako Chemicals USA (638-51691)
